# Mitochondrial protein import couples proteostasis failure to mitochondrial permeabilization

**DOI:** 10.64898/2026.09.03.749044

**Authors:** Zhiqi Sun, Hauke Holthusen, Sara Berndl, Antonia Behnsen, Sophia J. Schwojer, Giulia Gobbato, Grace Sorensen, Bettina Warscheid, Stephan A. Sieber, F. Ulrich Hartl, Veit Hornung

## Abstract

Proteostasis failure is a hallmark of stress and disease, yet how it compromises mitochondrial integrity remains unclear. Here, we identify mitochondrial protein import as a critical pathway linking proteostasis failure to mitochondrial injury. We show that Raptinal, previously characterized as a rapid inducer of apoptosis, impairs the folding of newly synthesized proteins rather than directly disrupting mitochondrial membranes. The resulting proteotoxic stress drives mitochondrial outer membrane permeabilization and intrinsic apoptosis independently of BCL-2 family pore-forming proteins. VBIT4, a compound commonly used to maintain mitochondrial integrity, inhibited this pathway, and chemical proteomics with a photoaffinity analogue implicated the TIM23 import machinery. Genetic or pharmacological inhibition of the TIM23–PAM axis suppressed mitochondrial permeabilization without affecting canonical BAX–BAK-dependent apoptosis. These findings establish that mitochondrial protein import couples translation-associated proteotoxic stress to mitochondrial injury and identify regulation of import flux as a determinant of mitochondrial integrity during proteostasis failure.
