## Supplementary Table 5 | Antibody, chemical tool and oligonucleotides for "Mitochondrial protein import couples proteostasis failure to mitochondrial permeabilization"

### Sheet: Antibodies
Antibody	Source	Identifier
Caspase-9 antibody	Cell Signaling Technology	Cat# 9502; RRID:AB_2068621
Caspase-8 antibody	Enzo Life Sciences	Cat# ALX-804-242, RRID:AB_2259459
BAX antibody	Cell Signaling Technology	Cat# 2772, RRID:AB_10695870
BAK antibody	BD Biosciences	Cat# 556396, RRID:AB_396406
VCL antibody	Sigma-Aldrich	Cat# V9131; RRID:AB_477629
Smac/DIABLO antibody	Proteintech	Cat# 10434-1-AP, RRID:AB_2092647
CoraLite® Plus 488-conjugated Smac/DIABLO antibody	Proteintech	Cat# CL488-10434, RRID:AB_3083877
Cytochrome c (D18C7) Rabbit mAb	Cell Signaling Technology	Cat# 11940, RRID:AB_2637071
GAPDH antibody	Calbiochem	Cat# CB1001, clone 6C5; RRID:AB_2107426
VDAC1 / Porin antibody [EPR10852(B)]	Abcam	Cat# ab154856, RRID:AB_2687466
Cleaved Caspase-3 (Asp175) (5A1E) antibody	Cell Signaling Technology	Cat# 9664, RRID:AB_2070042
CoraLite®594-conjugated TOM20 Polyclonal antibody	Proteintech	Cat# CL594-11802, RRID:AB_2919775
CoraLite Plus®488-conjugated TOM20 Polyclonal antibody	Proteintech	Cat# CL488-11802, RRID:AB_2919040
Mouse monoclonal anti HA-tag	Santa Cruz Biotechnology	Cat# sc-7392, clone F-7; RRID:AB_627809
VDAC2 antibody	Proteintech	Cat# 11663-1-AP, RRID:AB_2304144
VDAC3 antibody	Proteintech	Cat# 55260-1-AP, RRID:AB_10973676
MIC19 antibody	Proteintech	Cat# 25625-1-AP, RRID:AB_2687533
TIMM17A antibody	Proteintech	Cat# 11189-1-AP, RRID:AB_2271661
TIMM17B antibody	Proteintech	Cat# 11062-1-AP, RRID:AB_2201995
TIMM23 antibody	Proteintech	Cat# 11123-1-AP, RRID:AB_615045
MIC60 antibody	Proteintech	Cat# 10179-1-AP, RRID:AB_2127193
BID antibody	Cell Signaling Technology	Cat# 2002, RRID:AB_10692485
Anti-ubiquitinylated proteins antibody, clone FK2	Millipore	Cat# 04-263, RRID:AB_612093
b-actin antibody	Santa Cruz Biotechnology	Cat# sc-47778, RRID:AB_626632
GFP Polyclonal Antibody	Thermo Fisher Scientific	Cat# A-11122, RRID:AB_221569
OMA1 antibody	Proteintech	Cat# 17116-1-AP, RRID:AB_2299053
OPA1 antibody	Proteintech	Cat# 27733-1-AP, RRID:AB_2810292

### Sheet: Chemical and commercial kit
Chemical tool and commercial kit	Source	Cat number
Alexa Fluor® 647 Annexin V	BioLegend	Cat# 640911
MitoBrilliant™ 646	Tocris	Cat# 7700
Lipofectamine 2000	Invitrogen	Cat# 11668019
Novagen® GeneJuice® Transfection Reagents	Sigma-Aldrich	Cat# 70967
Raptinal	MedChemExpress	Cat# HY-121320
ABT-737	Selleck Chemicals	Cat# S1002
S63845	BIOZOL	Cat# MCE-HY-100741
Digitonin (5 %)	Invitrogen	Cat# BN2006
Puromycin	Sigma-Aldrich	Cat# P8833
Cycloheximide solution	Sigma-Aldrich	Cat# C4859-1ML
ISRIB	MedChemExpress	Cat# HY-12495A
Doxycycline hyclate	Sigma-Aldrich	Cat# D9891
17-AAG	MedChemExpress	Cat# HY-10211
VER-155008	MedChemExpress	Cat# HY-10941
CB5083	MedChemExpress	Cat# HY-12861
MG-132	Santa Cruz Biotechnology	Cat# sc-201270
Bortezomib	Selleck Chemicals	Cat# S1013
Epoxomicin	MedChemExpress	Cat# HY-13821
FCCP	MedChemExpress	Cat# HY-100410
Rotenone	Sigma-Aldrich	Cat# R8875
Antimycin A	Sigma-Aldrich	Cat# A8674
Oligomycin A	MedChemExpress	Cat# HY-16589
VBIT4	MedChemExpress	Cat# HY-129122
ABV22	This paper	N/A
JG-98	MedChemExpress	Cat# HY-117282
Stendomycin	Prof. Bettina Warscheid
QuantiLum® Recombinant Luciferase (for in vitro refolding assay)	Promega	Cat# E1701
iScript™ cDNA Synthesis Kit	Bio-Rad	Cat# 1708890
Caspase-Glo® 3/7 Assay System	Promega	Cat# G8090
Dual-Glo® Luciferase Assay System	Promega	Cat# E2920
Luciferase Assay System	Promega	Cat# E1500
Takyon No ROX SYBR 2X MasterMix blue dTTP	Eurogentec	Cat# UF-NSMT-B0710
Pierce™ BCA Protein Assay Kit	Thermo Scientific	Cat# 23227

### Sheet: Oligonucleotides
Oligonucleotides	Sources	Cat number
ON-TARGETplus Human TIMM23 SMARTPool siRNA	Dharmacon	Cat# L-190121-00-0005
ON-TARGETplus Non-targeting Control Pool	Dharmacon	Cat# D-001810-10-05
Dloop-RTF: 5′-CTATCACCCTATTAACCACTCA-3′	IDT	N/A
Dloop-RTR: 5′-TTCGCCTGTAATATTGAACGTA-3′	IDT	N/A
ND1-RTF: 5’-CACCCAAGAACAGGGTTTGT-3’	IDT	N/A
ND1-RTR: 5’-TGGCCATGGGTATGTTGTTAA-3’	IDT	N/A
hDDIT3-RTF: 5'-TGACCAGGGAAGTAGAGGC-3'	IDT	N/A
hDDIT3-RTR: 5'-AGTGAGAGGGTAGTCAGTAGC-3'	IDT	N/A
hHSPA6-RTF: 5'-AAATCTGTCGCCCCATCTTC-3'	IDT	N/A
hHSPA6-RTR: 5'-CAGCTGACTTATCACGAAGGG-3'	IDT	N/A
hDNAJB1-RTF: 5'-GGAGAAGTTCAAGGAGATCGC-3'	IDT	N/A
hDNAJB1-RTR: 5'-TAGCTGAAAGAGGTACCATTGG-3'	IDT	N/A
hBAG3-RTF: 5'-GGATGGGAGATCAAGATCGAC-3'	IDT	N/A
hBAG3-RTR: 5'-CATTGGCAGAGGATGGAGTC-3'	IDT	N/A
hGAPDH-RTF: 5’-ACATCGCTCAGACACCATG-3’	IDT	N/A
hGAPDH-RTR: 5’-TGTAGTTGAGGTCAATGAAGGG-3’	IDT	N/A
