## Supplementary Table 4 | ABV22 high enrichment hits for "Mitochondrial protein import couples proteostasis failure to mitochondrial permeabilization"

### Sheet: Table S4_ABV22 high enrichment
Uniprot	Gene_names	Protein_descriptions	Mitocarta	log2FC_ABV22_vs_DMSO	p_value_ABV22_vs_DMSO	log2FC_ABV22_vs_w/o-UV	p_value_ABV22_vs_w/o-UV	Transmembrane association	Main localization
P08183	ABCB1	ATP-dependent translocase ABCB1	No	3.24838	6.18e-06	3.37862	3.23e-05	Yes	Plasma membrane
P07339	CTSD	Cathepsin D	No	7.48676	0.000419773	8.01103	5.81e-05	No	Lysosome
P07099	EPHX1	Epoxide hydrolase 1	No	3.86876	4.17e-06	3.97684	6.82e-06	Yes	Endoplasmic reticulum
Q96A26	FAM162A	Protein FAM162A	Yes	4.48803	1.37e-06	4.67481	1.18e-06	Yes	Mitochondria inner membrane
Q9UBU6	FAM8A1	Protein FAM8A1	No	3.12863	0.000121121	3.4598	3.66e-05	Yes	Unknown
P30519	HMOX2	Heme oxygenase 2	No	3.55313	1.56e-06	3.36254	1.86e-06	Yes	Vesicles
O43676	NDUFB3	NADH dehydrogenase [ubiquinone] 1 beta subcomplex subunit 3	Yes	3.3397	1.15e-05	3.52501	2.45e-05	Yes	Mitochondria inner membrane
Q9H6K4	OPA3	Optic atrophy 3 protein	Yes	3.88017	3.87e-08	4.13392	2.4e-08	Yes	Mitochondria inner membrane
O15173	PGRMC2	Membrane-associated progesterone receptor component 2	No	3.02714	1.5e-05	3.45901	2.57e-06	Yes	Plasma membrane
P50897	PPT1	Palmitoyl-protein thioesterase 1	No	3.12411	0.00207111	3.38756	0.00189471	No	Cytoplasm
Q8NBX0	SCCPDH	Saccharopine dehydrogenase-like oxidoreductase	No	3.79287	0.000155171	3.99907	0.000135294	Yes	Vesicles
P67812	SEC11A	Signal peptidase complex catalytic subunit SEC11A	No	3.22644	1.88e-05	3.20584	0.000301578	Yes	Endoplasmic reticulum
O43772	SLC25A20	Mitochondrial carnitine/acylcarnitine carrier protein	Yes	5.29623	1.3e-06	5.34934	4.08e-07	Yes	Mitochondria inner membrane
O60830	TIMM17B	Mitochondrial import inner membrane translocase subunit Tim17-B	Yes	4.80008	1.33e-05	5.10342	0.0010276	Yes	Mitochondria inner membrane
Q9NX00	TMEM160	Transmembrane protein 160	No	4.28899	6.54e-06	4.1109	7.42e-05	Yes	Unknown
Q5BJF2	TMEM97	Sigma intracellular receptor 2	No	3.74539	1.18e-05	3.73373	1.55e-05	Yes	Endoplasmic reticulum
Q9H1E5	TMX4	Thioredoxin-related transmembrane protein 4	No	3.15023	3.68e-06	3.69407	0.000472978	Yes	Endoplasmic reticulum
Q15629	TRAM1	Translocating chain-associated membrane protein 1	No	3.39662	0.000143781	3.67062	0.000111836	Yes	Endoplasmic reticulum
Q9UDW1	UQCR10	Cytochrome b-c1 complex subunit 9	Yes	4.4373	1.16e-05	4.83288	1.25e-05	Yes	Mitochondria inner membrane
P21796	VDAC1	Non-selective voltage-gated ion channel VDAC1	Yes	3.20816	3.4e-06	3.48205	1.4e-06	Yes	Mitochondria outer membrane
